# Under salt stress quinoa stomatal guard cells control transpiration in an ABA-primed manner

**DOI:** 10.1101/2025.05.24.655927

**Authors:** Shouguang Huang, Maxim Messerer, Heike M. Müller, Sönke Scherzer, M. Rob G. Roelfsema, Christoph Weiste, Markus Krischke, Pamela Korte, Max William Moog, Klaus F. X. Mayer, Peter Ache, Rainer Hedrich

## Abstract

- Stomatal guard cells, located at the interface between the leaf and the atmosphere, play a key role in transpiration control and photosynthetic CO_2_ uptake. Halophytes like *Chenopodium quinoa* tolerate high soil salinity, but the mechanisms governing guard cell responses to salinity stress in relation to the associated epidermal bladder cells (EBCs) remain unknown.
- In this study, responses of *C. quinoa* guard cells under salinity stress and external ABA application were analyzed using RNA profiling and voltage-clamp-based electrophysiology.
- Under salt stress, guard cell RNA profiles reported the activation of ABA synthesis and signaling pathways. However, unlike EBCs, guard cells became transcriptionally insensitive to ABA. Voltage-clamp recordings revealed that under high Na^+^ concentrations, guard cells’ activity of K^+^ uptake channels remained unaffected, while they were impaired in ABA-induced activation of anion channels. As a consequence of a unique guard cell ABA response in salt-adapted plants, stomatal transpiration was reduced and CO_2_ sensitivity enhanced.
- We propose that under salt stress, *C. quinoa* guard cells rewire their hormone signaling to switch from an ABA-sensitive to an ABA-insensitive mode. This adaptation may reflect the halophyte’s ability to perceive salinity as a non-stressful condition, allowing efficient water usage and sustained growth in saline environments.
