## supplementary for "Under salt stress quinoa stomatal guard cells control transpiration in an ABA-primed manner": Table S3_Statistics.xlsx

### Sheet: Figure 1
Figure 1A
H20	Shapiro-Wilk (Normality test) p-values			One-way Anova (Tukey posthoc test) p-values			One-way Anova (Tukey posthoc test) letters			Kruskal-Wallis Anova (Dunns test) p-values			Kruskal-Wallis Anova (Dunns test) letters
Sample / Concentration	0 mM	200 mM	500 mM	0 - 200 mM	0 - 500 mM	200 - 500 mM	0 mM	200 mM	500 mM	0 - 200 mM	0 - 500 mM	200 - 500 mM	0 mM	200 mM	500 mM
-10	0.06396	0.78972	0.05514	0.00814	0.00408	0.95175	A	B	B
-8	0.08413	0.94496	0.06175	0.00583	0.00241	0.92434	A	B	B
-6	0.09502	0.92961	0.06679	0.00839	0.00475	0.96683	A	B	B
-4	0.09372	0.84353	0.0813	0.00937	0.00422	0.9362	A	B	B
-2	0.11409	0.83408	0.05003	0.00681	0.00328	0.94672	A	B	B
0	0.17839	0.46132	0.05501	0.00373	0.00169	0.93893	A	B	B
2	0.1827	0.70014	0.05151	0.00505	0.00218	0.93133	A	B	B
4	0.1893	0.47125	0.09111	0.00632	0.00266	0.92651	A	B	B
6	0.27686	0.34836	0.05231	0.00981	0.0034	0.89053	A	B	B
8	0.23846	0.50563	0.04146	0.01755	0.00334	0.7502	A	B	B	0.19798	0.00708	0.688	A	AB	B
10	0.23383	0.45945	0.09948	0.03162	0.00339	0.59008	A	B	B
12	0.34952	0.34279	0.09513	0.05393	0.00621	0.59326	A	AB	B
14	0.31558	0.65415	0.1155	0.10278	0.01215	0.57305	A	AB	B
16	0.25494	0.92496	0.05862	0.1778	0.02319	0.56543	A	AB	B
18	0.30425	0.97123	0.08134	0.21854	0.0362	0.61693	A	AB	B
20	0.16717	0.68199	0.0694	0.27524	0.04517	0.59231	A	AB	B
22	0.18187	0.40162	0.04564	0.33887	0.03364	0.42738	A	AB	B	1	0.04406	0.26885	A	AB	B
24	0.25798	0.22235	0.06344	0.3732	0.02802	0.34702	A	AB	B
26	0.27129	0.15044	0.07541	0.36167	0.0147	0.23026	A	AB	B
28	0.39583	0.14308	0.06892	0.31756	0.00811	0.17303	A	AB	B
30	0.60562	0.08896	0.0903	0.29925	0.00348	0.09567	A	AB	B
32	0.7371	0.13296	0.14522	0.28085	0.00132	0.04579	A	A	B
34	0.88144	0.15705	0.1189	0.16846	0.000482087	0.03617	A	A	B
36	0.90927	0.04103	0.17685	0.06902	0.000178968	0.04082	A	A	B	0.2496	0.00159	0.2496	A	AB	B
38	0.75392	0.04405	0.20097	0.0221	3.59751e-05	0.02991	A	B	C	0.13163	0.000616127	0.26906	A	AB	B
40	0.62179	0.02332	0.20441	0.0063	1.01045e-05	0.02972	A	B	C	0.08513	0.000535463	0.35938	A	AB	B
42	0.3921	0.02945	0.44462	0.00147	1.84177e-06	0.02136	A	B	C	0.0362	9.06091e-05	0.28972	A	B	B
44	0.22439	0.01723	0.54192	0.000525627	1.58011e-06	0.04646	A	B	C	0.02403	0.000166969	0.50382	A	B	B
46	0.06702	0.02282	0.59375	0.000106326	3.29023e-07	0.04253	A	B	C	0.02163	0.000123294	0.4719	A	B	B
48	0.02769	0.0503	0.432	3.5424e-05	1.60096e-07	0.05919	A	B	B	0.01945	0.000143565	0.53733	A	B	B
50	0.02577	0.03415	0.57846	8.2031e-06	1.516e-08	0.05149	A	B	B	0.01945	0.000143565	0.53733	A	B	B
52	0.03692	0.06656	0.62579	2.29967e-06	0	0.07536	A	B	B	0.02163	0.000123294	0.4719	A	B	B
54	0.0358	0.03453	0.52561	7.07479e-07	0	0.07371	A	B	B	0.02163	0.000123294	0.4719	A	B	B
56	0.05022	0.03349	0.61897	2.66917e-07	0	0.07633	A	B	B	0.02163	0.000123294	0.4719	A	B	B
58	0.06616	0.09288	0.75823	8.67309e-08	0	0.08367	A	B	B
60	0.08084	0.06787	0.59242	9.41056e-09	0	0.11254	A	B	B
62	0.1357	0.08603	0.68059	0	0	0.09508	A	B	B
64	0.22517	0.1001	0.57775	0	0	0.10457	A	B	B
66	0.26925	0.07398	0.72383	0	0	0.11086	A	B	B
68	0.35552	0.05776	0.63429	0	0	0.12059	A	B	B
70	0.67709	0.07944	0.77511	0	0	0.14652	A	B	B
72	0.44601	0.09636	0.92616	0	0	0.09536	A	B	B
74	0.16709	0.08177	0.75581	0	0	0.07163	A	B	B
76	0.7848	0.05575	0.66988	0	0	0.10702	A	B	B
78	0.90124	0.10013	0.57078	0	0	0.09634	A	B	B
80	0.9264	0.0335	0.53677	0	0	0.10359	A	B	B	0.02951	7.72238e-05	0.3114	A	B	B
82	0.98598	0.05938	0.61444	0	0	0.10099	A	B	B
84	0.9899	0.11838	0.62638	0	0	0.1034	A	B	B
86	0.9972	0.08528	0.46241	0	0	0.09212	A	B	B
88	0.99265	0.15993	0.33828	0	0	0.08429	A	B	B
90	0.98709	0.11345	0.48381	0	0	0.10699	A	B	B
92	0.96239	0.16472	0.57487	0	0	0.10039	A	B	B
94	0.94088	0.12324	0.39811	0	0	0.09477	A	B	B
96	0.85989	0.16663	0.67701	0	0	0.08022	A	B	B
98	0.74395	0.09326	0.47776	0	0	0.0972	A	B	B
100	0.74125	0.06295	0.38158	0	0	0.10946	A	B	B
102	0.58732	0.11422	0.49704	0	0	0.10811	A	B	B
104	0.40204	0.14211	0.4246	0	0	0.10914	A	B	B
106	0.37235	0.05427	0.18464	0	0	0.10611	A	B	B
108	0.31182	0.09476	0.4005	0	0	0.11064	A	B	B
110	0.30797	0.08042	0.29538	0	0	0.11372	A	B	B
112	0.18649	0.05575	0.37684	0	0	0.09861	A	B	B
114	0.19485	0.04771	0.48439	0	0	0.13705	A	B	B	0.02667	9.06091e-05	0.35938	A	B	B
116	0.1609	0.03302	0.51267	0	0	0.13846	A	B	B	0.02956	7.7537e-05	0.31163	A	B	B
118	0.10659	0.06006	0.4617	0	0	0.14276	A	B	B
120	0.10669	0.05173	0.51419	0	0	0.13552	A	B	B
122	0.09022	0.11124	0.47225	0	0	0.12796	A	B	B
124	0.10364	0.08219	0.37822	0	0	0.16716	A	B	B
126	0.05998	0.07346	0.43113	0	0	0.14009	A	B	B
128	0.04108	0.0889	0.34313	0	0	0.18851	A	B	B	0.02163	0.000123294	0.4719	A	B	B
130	0.047	0.16598	0.31231	0	0	0.18329	A	B	B	0.02403	0.000105759	0.41269	A	B	B
132	0.03867	0.09994	0.32764	0	0	0.1853	A	B	B	0.02163	0.000123294	0.4719	A	B	B
134	0.0477	0.081	0.20813	0	0	0.15969	A	B	B	0.02163	0.000123294	0.4719	A	B	B
136	0.04069	0.05688	0.34254	0	0	0.18059	A	B	B	0.02047	0.000132556	0.50354	A	B	B
138	0.05952	0.21821	0.29226	0	0	0.17319	A	B	B
140	0.08898	0.75705	0.1186	0	0	0.15839	A	B	B
142	0.24637	0.58544	0.07612	0	0	0.10699	A	B	B
144	0.32419	0.27898	0.04087	0	0	0.13057	A	B	B	0.02667	9.06091e-05	0.35938	A	B	B
146	0.5756	0.20835	0.03326	0	0	0.13064	A	B	B
148	0.70111	0.2108	0.05223	0	0	0.15047	A	B	B
150	0.54899	0.34318	0.07548	0	0	0.15452	A	B	B
152	0.70889	0.36858	0.06504	0	0	0.13883	A	B	B
154	0.91084	0.43223	0.09119	0	0	0.11675	A	B	B
156	0.91354	0.4474	0.14033	0	0	0.0955	A	B	B
158	0.93795	0.50093	0.16844	0	0	0.08138	A	B	B
160	0.96974	0.62217	0.21592	1.02223e-08	0	0.07589	A	B	B
162	0.98169	0.42784	0.27067	1.17957e-08	0	0.05515	A	B	B
164	0.95329	0.42558	0.20817	2.65664e-08	0	0.03707	A	B	C
166	0.96547	0.3811	0.29861	4.27104e-08	0	0.03926	A	B	C
168	0.94175	0.3745	0.38863	1.06089e-07	0	0.03357	A	B	C
170	0.88446	0.33553	0.43646	9.28117e-08	0	0.03088	A	B	C
172	0.91551	0.13594	0.3753	2.03697e-07	0	0.0303	A	B	C
174	0.97157	0.1397	0.43299	2.40507e-07	0	0.02364	A	B	C
176	0.92082	0.08949	0.43929	3.04801e-07	0	0.02389	A	B	C
178	0.90611	0.06998	0.46153	3.43347e-07	0	0.01932	A	B	C
180	0.99022	0.06063	0.5054	3.63248e-07	0	0.01983	A	B	C
182	0.98111	0.04865	0.47061	4.43262e-07	0	0.01359	A	B	C	0.02403	0.000105759	0.41269	A	B	B
184	0.96073	0.01132	0.39666	4.30429e-07	0	0.01469	A	B	C	0.02403	0.000105759	0.41269	A	B	B
186	0.99669	0.01264	0.32775	6.52915e-07	0	0.01459	A	B	C	0.02403	0.000105759	0.41269	A	B	B
188	0.98511	0.0175	0.36427	6.68309e-07	0	0.00934	A	B	C	0.02403	0.000105759	0.41269	A	B	B
190	0.97441	0.0093	0.36694	7.97372e-07	0	0.01152	A	B	C	0.02403	0.000105759	0.41269	A	B	B
192	0.99153	0.01582	0.44719	7.61558e-07	0	0.00898	A	B	C	0.02403	0.000105759	0.41269	A	B	B
194	0.28157	0.01434	0.32123	9.06475e-07	0	0.00692	A	B	C	0.0508	0.000306792	0.31765	A	AB	B
196	0.91822	0.19112	0.29062	3.71838e-06	0	0.00752	A	B	C
198	0.93054	0.02786	0.54371	1.77514e-06	0	0.0056	A	B	C	0.02667	9.06091e-05	0.35938	A	B	B
200	0.86906	0.0111	0.74012	2.62847e-06	0	0.00492	A	B	C	0.02667	9.06091e-05	0.35938	A	B	B
202	0.64024	0.00571	0.59913	8.92745e-06	0	0.00567	A	B	C	0.02667	9.06091e-05	0.35938	A	B	B
204	0.72591	0.01397	0.29024	1.16775e-05	0	0.01002	A	B	C	0.02667	9.06091e-05	0.35938	A	B	B
206	0.55217	0.01642	0.04458	3.65519e-06	0	0.03556	A	B	C	0.02403	0.000105759	0.41269	A	B	B
208	0.56918	0.13422	0.0174	4.12674e-07	0	0.17765	A	B	B	0.01945	0.000143565	0.53733	A	B	B
210	0.44381	0.62274	0.00507	1.79825e-08	0	0.50665	A	B	B	0.01253	0.000259869	0.86622	A	B	B
212	0.27555	0.57963	0.00366	0	0	0.82562	A	B	B	0.01256	0.000260792	0.86653	A	B	B
214	0.1366	0.99747	0.01318	0	0	0.99995	A	B	B	0.00849	0.000588616	1	A	B	B
216	0.10373	0.50898	0.00628	0	1.97479e-08	0.9943	A	B	B	0.00752	0.000691095	1	A	B	B
218	0.17276	0.35397	0.00288	2.08754e-08	2.04115e-08	0.99999	A	B	B	0.01002	0.000348993	1	A	B	B
220	0.13289	0.08053	0.00656	1.42633e-07	1.2416e-07	0.99825	A	B	B	0.01002	0.000348993	1	A	B	B
222	0.1653	0.16683	0.00632	4.53041e-07	5.41299e-07	0.99633	A	B	B	0.00796	0.000464808	1	A	B	B
224	0.16337	0.11585	0.00483	1.81304e-06	1.87883e-06	0.99985	A	B	B	0.00894	0.000402998	1	A	B	B
226	0.17688	0.05077	0.00187	7.2279e-06	9.15975e-06	0.99376	A	B	B	0.00794	0.000705888	1	A	B	B
228	0.15556	0.07006	0.00401	1.67233e-05	2.13544e-05	0.99359	A	B	B	0.00796	0.000708103	1	A	B	B
230	0.14053	0.01527	0.00356	3.99628e-05	4.67952e-05	0.9974	A	B	B	0.01002	0.000812847	1	A	B	B
232	0.13566	0.04196	0.00353	8.68885e-05	0.000115804	0.99165	A	B	B	0.01002	0.00122	1	A	B	B
234	0.1122	0.04819	0.00195	0.000167349	0.000216382	0.99341	A	B	B	0.01246	0.00138	1	A	B	B
236	0.10906	0.08305	0.00223	0.00026537	0.000354434	0.99172	A	B	B	0.01256	0.00139	1	A	B	B
238	0.1025	0.09634	0.002	0.00040714	0.000592105	0.98624	A	B	B	0.01059	0.00169	1	A	B	B
240	0.09843	0.10628	0.00174	0.000498016	0.000751038	0.98348	A	B	B	0.0112	0.00159	1	A	B	B
242	0.10014	0.14739	0.00277	0.000675127	0.001	0.98489	A	B	B	0.01256	0.00139	1	A	B	B
244	0.0605	0.07586	0.00229	0.00106	0.00167	0.98038	A	B	B	0.0112	0.00159	1	A	B	B
246	0.05989	0.11445	0.00305	0.00136	0.00203	0.9839	A	B	B	0.01256	0.00207	1	A	B	B
248	0.04448	0.13482	0.00356	0.00181	0.00289	0.97826	A	B	B	0.01123	0.00235	1	A	B	B
250	0.02483	0.34282	0.00211	0.00227	0.00376	0.97487	A	B	B	0.01403	0.00267	1	A	B	B
252	0.02075	0.19145	0.00209	0.00355	0.00564	0.97843	A	B	B	0.01323	0.00283	1	A	B	B
254	0.02004	0.19971	0.0023	0.00378	0.00688	0.96374	A	B	B	0.01256	0.00303	1	A	B	B
Figure 1B
CO2	Shapiro-Wilk (Normality test) p-values			One-way Anova (Tukey posthoc test) p-values			One-way Anova (Tukey posthoc test) letters			Kruskal-Wallis Anova (Dunns test) p-values			Kruskal-Wallis Anova (Dunns test) letters
Sample / Concentration	0 mM	200 mM	500 mM	0 - 200 mM	0 - 500 mM	200 - 500 mM	0 mM	200 mM	500 mM	0 - 200 mM	0 - 500 mM	200 - 500 mM	0 mM	200 mM	500 mM
-10	0.94138	0.05698	0.14177	0.77125	0.9726	0.63382	A	A	A
-5	0.68778	0.4052	0.87001	0.7591	0.57538	0.95274	A	A	A
0	0.68321	0.6958	0.75802	0.06191	0.10599	0.96895	A	A	A
5	0.88649	0.89447	0.82008	0.0817	0.00898	0.67679	A	AB	B
10	0.46388	0.51539	0.61029	0.83107	0.0348	0.13243	A	AB	B
15	0.62463	0.89528	0.47183	0.98298	0.08407	0.05586	A	A	A
20	0.97836	0.06367	0.54414	0.99984	0.40534	0.39595	A	A	A
25	0.97169	0.48275	0.39641	0.68306	0.02026	0.00157	A	A	B
30	0.91126	0.33838	0.36526	0.43493	0.00355	0.09997	A	AB	B
35	0.89315	0.3226	0.93546	0.92435	0.0562	0.02136	AB	A	B
40	0.38767	0.8816	0.09179	0.20208	0.000245197	0.05211	A	AB	B
45	0.06168	0.09708	0.55896	0.58169	0.000564195	0.01402	A	A	B
50	0.69817	0.42775	0.5604	0.00269	0	0.00586	A	B	C
55	0.45481	0.2351	0.15223	0.000136844	1.31059e-07	0.25501	A	B	B
60	0.47318	0.67789	0.63557	5.9377e-05	0	0.00496	A	B	C
65	0.96681	0.60448	0.13066	1.18276e-06	0	0.01858	A	B	C
70	0.00955	0.87042	0.06538	2.22091e-06	0	0.06749	A	B	B	9.06034e-05	6.83192e-09	0.21335	A	B	B
75	0.49449	0.09105	0.13933	0.00451	0	0.00143	A	B	C
80	0.4436	0.95408	0.31346	1.42126e-06	8.86469e-09	0.67591	A	B	B
85	0.17182	0.57798	0.13887	0.000165744	0	0.01988	A	B	C
90	0.33391	0.11665	0.60327	0.000100995	0	0.02321	A	B	C
95	0.06262	0.64758	0.60502	1.3439e-07	0	0.03448	A	B	C
100	0.62224	0.53347	0.02121	0.000282102	0	0.00202	A	B	C	0.00613	2.49121e-09	0.00675	A	B	C
105	0.75527	0.29728	0.02023	2.97818e-08	0	0.04091	A	B	C	2.73494e-05	7.13849e-11	0.0746	A	B	B
110	0.57501	0.45198	0.19235	4.76928e-08	0	0.000612428	A	B	C
115	0.10772	0.48684	0.47074	1.94641e-05	0	0.00139	A	B	C
120	0.8542	0.76803	0.83445	1.24808e-05	0	0.05374	A	B	B
125	0.69093	0.9457	0.81868	7.0339e-06	0	0.02353	A	B	C
130	0.83979	0.66968	0.75881	0.000226232	0	0.02386	A	B	C
135	1.34859e-08	3.4409e-06	0.000716777	0.7771	0.99996	0.77231	A	A	A	0.01341	0.00317	1	B	A	A
140	0.01213	0.10331	0.03407	1.66624e-06	0	0.32489	B	A	A	2.81384e-05	2.29195e-08	0.53567	B	A	A
145	0.00281	0.03399	0.09132	0.000481406	1.48693e-08	0.07384	B	A	A	0.00397	4.09514e-07	0.11855	B	A	A
150	0.00613	0.0067	0.06275	0.01198	1.5764e-07	0.01321	C	B	A	0.10122	4.97428e-06	0.02289	A	A	B
155	0.00301	0.01249	0.03335	0.02788	2.81122e-07	0.00746	C	B	A	0.11178	3.19212e-06	0.0155	A	A	B
160	0.00145	0.00538	0.02259	0.02288	7.86452e-08	0.00459	C	B	A	0.07272	1.96388e-06	0.01952	A	A	B
165	0.0012	0.01311	0.02267	0.01243	1.15437e-08	0.00465	C	B	A	0.02927	5.45534e-07	0.02542	C	B	A
170	0.000258479	0.01207	0.01356	0.01008	0	0.00374	C	B	A	0.02953	2.06828e-07	0.01474	C	B	A
175	0.000491039	0.01406	0.01215	0.01435	0	0.00161	C	B	A	0.06064	1.82695e-07	0.00593	A	A	B
180	0.000447177	0.02241	0.0179	0.0352	0	0.000913377	C	B	A	0.13779	2.61357e-07	0.00238	A	A	B
185	0.000129546	0.0136	0.00532	0.0687	5.3935e-08	0.000885793	B	B	A	0.30952	1.20988e-06	0.00176	A	A	B
190	7.7989e-05	0.00429	0.00481	0.11136	8.72611e-08	0.000531106	B	B	A	0.55616	3.93971e-06	0.00133	A	A	B
195	0.49325	0.47	0.73657	0.98095	0.999	0.97391	A	A	A
200	0.97916	0.523	0.08011	0.72654	0.90734	0.93742	A	A	A
205	0.26322	0.40966	0.65257	0.36074	0.4217	0.99331	A	A	A
210	0.96343	0.79748	0.03885	0.35594	0.75124	0.0944	A	A	A	0.44152	0.98555	0.04571	AB	A	B
215	0.74972	0.6497	0.12297	0.98405	0.61689	0.72329	A	A	A
220	0.2486	0.79491	0.5791	0.62982	0.5637	0.13327	A	A	A
225	0.27928	0.73574	0.71806	0.03395	0.43115	0.41445	A	B	AB
230	0.52387	0.09147	0.75784	0.71266	0.77242	0.9945	A	A	A
235	0.52547	0.12009	0.94535	0.09569	0.56458	0.5339	A	A	A
240	0.67445	0.84127	0.76109	0.92661	0.65406	0.86768	A	A	A
245	0.26487	0.19257	0.01091	0.69439	0.94205	0.48889	A	A	A	1	1	1	A	A	A
250	0.85881	0.71806	0.3953	0.998	0.47354	0.4379	A	A	A
Figure 1C
WUE	Shapiro-Wilk (Normality test) p-values			One-way Anova (Tukey posthoc test) p-values			One-way Anova (Tukey posthoc test) letters
Concentration / Comparisons	0 mM	200 mM	500 mM	0 - 200 mM	0 - 500 mM	200 - 500 mM	0 mM	200 mM	500 mM
	0.19719	0.0811	0.60292	6.93826e-08	0.000133727	0.23071	A	B	B

### Sheet: Figure 2
Figure 2A			Figure 2B
Sample / Concentration	Shapiro-Wilk (Normality test) p-values		Sample / Concentration	Shapiro-Wilk (Normality test) p-values
Control	0.4623		Control	0.55764
100mM NaCl	0.8736		100mM NaCl	0.07335
200 mM NaCl	0.17817		200 mM NaCl	0.9367
300 mM NaCl	0.22961		300 mM NaCl	0.2394
400 mM NaCl	0.49991		400 mM NaCl	0.95653
500 mM NaCl	0.38621		500 mM NaCl	0.99837
Comparisons	One-way ANOVA (Tukey Posthoc test) p-values		Comparisons	One-way ANOVA (Tukey Posthoc test) p-values
Control / 100 mM NaCl	0.00995		Control / 100 mM NaCl	0.41517
Control / 200 mM NaCl	1.6608e-05		Control / 200 mM NaCl	0.44153
100 mM / 200 mM NaCl	0.19547		100 mM / 200 mM NaCl	0.99999
Control / 300 mM NaCl	3.10163e-05		Control / 300 mM NaCl	0.04974
100 mM / 300 mM NaCl	0.29003		100 mM / 300 mM NaCl	0.90755
200 mM / 300 mM NaCl	0.9999		200 mM / 300 mM NaCl	0.81208
Control / 400 mM NaCl	1.19075e-05		Control / 400 mM NaCl	5.28901e-05
100 mM / 400 mM NaCl	0.11047		100 mM / 400 mM NaCl	0.0107
200 mM / 400 mM NaCl	0.9984		200 mM / 400 mM NaCl	0.00429
300 mM / 400 mM NaCl	0.98804		300 mM / 400 mM NaCl	0.06798
Control / 500 mM NaCl	0.000401326		Control / 500 mM NaCl	0.000242114
100 mM / 500 mM NaCl	0.82677		100 mM / 500 mM NaCl	0.03188
200 mM / 500 mM NaCl	0.84753		200 mM / 500 mM NaCl	0.01519
300 mM / 500 mM NaCl	0.9329		300 mM / 500 mM NaCl	0.17033
400 mM / 500 mM NaCl	0.65334		400 mM / 500 mM NaCl	0.99957
Samples	One-way ANOVA (Tukey Posthoc test) letters		Samples	One-way ANOVA (Tukey Posthoc test) letters
Control	A		Control	A
100mM NaCl	B		100mM NaCl	AB
200 mM NaCl	B		200 mM NaCl	AB
300 mM NaCl	B		300 mM NaCl	BC
400 mM NaCl	B		400 mM NaCl	C
500 mM NaCl	B		500 mM NaCl	C
Comparisons	One-way ANOVA (Fisher Posthoc test) p-values		Comparisons	One-way ANOVA (Fisher Posthoc test) p-values
Control / 100 mM NaCl	0.000847801		Control / 100 mM NaCl	0.0675
Control / 200 mM NaCl	1.19759e-06		Control / 200 mM NaCl	0.07395
100 mM / 200 mM NaCl	0.02396		100 mM / 200 mM NaCl	0.87887
Control / 300 mM NaCl	2.25332e-06		Control / 300 mM NaCl	0.00501
100 mM / 300 mM NaCl	0.03982		100 mM / 300 mM NaCl	0.3206
200 mM / 300 mM NaCl	0.81945		200 mM / 300 mM NaCl	0.22756
Control / 400 mM NaCl	8.55287e-07		Control / 400 mM NaCl	4.00295e-06
100 mM / 400 mM NaCl	0.01203		100 mM / 400 mM NaCl	0.000949629
200 mM / 400 mM NaCl	0.68676		200 mM / 400 mM NaCl	0.000362786
300 mM / 400 mM NaCl	0.5356		300 mM / 400 mM NaCl	0.00712
Control / 500 mM NaCl	3.04063e-05		Control / 500 mM NaCl	1.87919e-05
100 mM / 500 mM NaCl	0.23474		100 mM / 500 mM NaCl	0.00307
200 mM / 500 mM NaCl	0.25181		200 mM / 500 mM NaCl	0.00138
300 mM / 500 mM NaCl	0.35551		300 mM / 500 mM NaCl	0.02086
400 mM / 500 mM NaCl	0.13879		400 mM / 500 mM NaCl	0.76088
Samples	One-way ANOVA (Fisher Posthoc test) letters		Samples	One-way ANOVA (Fisher Posthoc test) letters
Control	A		Control	A
100mM NaCl	B		100mM NaCl	AB
200 mM NaCl	C		200 mM NaCl	AB
300 mM NaCl	C		300 mM NaCl	B
400 mM NaCl	C		400 mM NaCl	C
500 mM NaCl	BC		500 mM NaCl	C

### Sheet: Figure S1
Figure S1A
H20	Shapiro-Wilk (Normality test) p-values			One-way Anova (Tukey posthoc test) p-values			One-way Anova (Tukey posthoc test) letters			Kruskal-Wallis Anova (Dunns test) p-values			Kruskal-Wallis Anova (Dunns test) letters
Sample / Concentration	0 mM	200 mM	500 mM	0 - 200 mM	0 - 500 mM	200 - 500 mM	0 mM	200 mM	500 mM	0 - 200 mM	0 - 500 mM	200 - 500 mM	0 mM	200 mM	500 mM
-10	0.3551	0.05931	0.33947	0.00172	9.69956e-05	0.36358	A	B	B
-8	0.25053	0.07581	0.36622	0.0016	7.4865e-05	0.3226	A	B	B
-6	0.16981	0.15021	0.14861	0.00271	8.24617e-05	0.24729	A	B	B
-4	0.18973	0.20843	0.53564	0.00348	0.000117592	0.26773	A	B	B
-2	0.15323	0.29209	0.21103	0.00324	0.00011718	0.27949	A	B	B
0	0.15211	0.46348	0.48162	0.00265	9.76568e-05	0.28111	A	B	B
2	0.17695	0.58608	0.41658	0.00616	9.27873e-05	0.15101	A	B	B
4	0.13974	0.46091	0.40685	0.02024	0.000156894	0.08938	A	B	B
6	0.17019	0.32993	0.1752	0.09316	0.000222308	0.0283	A	A	B
8	0.17003	0.21253	0.51216	0.31959	0.000304792	0.00816	A	A	B
10	0.20479	0.14188	0.53886	0.74935	0.000435659	0.00221	A	A	B
12	0.17604	0.16351	0.1635	0.96913	0.000365031	0.000620568	A	A	B
14	0.12048	0.34845	0.30111	0.99624	0.000288988	0.000240692	A	A	B
16	0.14618	0.46575	0.16083	0.96195	0.000328926	0.00018291	A	A	B
18	0.09084	0.79958	0.29631	0.95406	0.000271778	0.000142653	A	A	B
20	0.0959	0.87519	0.50747	0.94115	0.000199182	9.61104e-05	A	A	B
22	0.08639	0.90922	0.30235	0.98131	0.00013209	8.8144e-05	A	A	B
24	0.20701	0.60994	0.43533	0.9993	9.53375e-05	8.81849e-05	A	A	B
26	0.29986	0.51427	0.42993	0.95861	2.90314e-05	5.26216e-05	A	A	B
28	0.31931	0.38709	0.47131	0.82075	8.74596e-06	3.10855e-05	A	A	B
30	0.38619	0.39531	0.33795	0.6645	3.71243e-06	2.27355e-05	A	A	B
32	0.45537	0.33182	0.12474	0.33237	9.71404e-07	1.95632e-05	A	A	B
34	0.42975	0.39637	0.26456	0.11183	3.14913e-07	2.57976e-05	A	A	B
36	0.42832	0.57912	0.17106	0.03682	2.40113e-08	1.57482e-05	A	B	C
38	0.31857	0.67595	0.11467	0.01258	0	2.56766e-05	A	B	C
40	0.36315	0.78425	0.30693	0.00208	0	2.7972e-05	A	B	C
42	0.42797	0.80944	0.18984	0.000717069	0	3.52982e-05	A	B	C
44	0.7991	0.73052	0.39243	0.000147777	0	7.71277e-05	A	B	C
46	0.84854	0.87767	0.28796	5.41967e-05	0	0.000116285	A	B	C
48	0.6457	0.2494	0.87894	5.32896e-08	0	0.00135	A	B	C
50	0.75835	0.73608	0.70883	0	0	0.01246	A	B	C
52	0.87285	0.81201	0.69375	0	0	0.05116	A	B	B
54	0.63022	0.81473	0.36019	0	0	0.09612	A	B	B
56	0.55238	0.59915	0.37088	7.04305e-08	0	0.16095	A	B	B
58	0.42344	0.56627	0.27692	2.40119e-07	0	0.23718	A	B	B
60	0.4474	0.49593	0.37916	6.21897e-07	0	0.24732	A	B	B
62	0.46044	0.56909	0.70072	1.0856e-06	6.59211e-09	0.22952	A	B	B
64	0.52802	0.54021	0.58469	1.67178e-06	4.09956e-08	0.23501	A	B	B
66	0.72221	0.48256	0.62254	2.32077e-06	5.88746e-08	0.21103	A	B	B
68	0.85976	0.33814	0.45278	3.60754e-06	1.47249e-07	0.24182	A	B	B
70	0.90684	0.347	0.58136	2.93951e-06	9.43839e-08	0.22029	A	B	B
72	0.94195	0.21355	0.59758	3.58585e-06	1.34288e-07	0.23036	A	B	B
74	0.97042	0.2728	0.93597	5.4595e-06	1.82262e-07	0.20306	A	B	B
76	0.97428	0.18205	0.73893	3.93089e-06	1.03969e-07	0.18625	A	B	B
78	0.99671	0.19571	0.27323	3.53015e-06	8.65007e-08	0.18343	A	B	B
80	0.99364	0.7196	0.29541	5.307e-06	4.4811e-07	0.36782	A	B	B
82	0.98711	0.11859	0.45696	4.51659e-06	6.56119e-08	0.13127	A	B	B
84	0.98895	0.22297	0.30701	3.33482e-06	3.97348e-08	0.13602	A	B	B
86	0.9888	0.1254	0.58284	3.34305e-06	2.71533e-08	0.11981	A	B	B
88	0.97008	0.10091	0.38477	3.23029e-06	8.63948e-09	0.09848	A	B	B
90	0.91749	0.0895	0.47555	1.84802e-06	0	0.13463	A	B	B
92	0.98308	0.12906	0.80514	2.18931e-06	0	0.08811	A	B	B
94	0.99319	0.11898	0.92705	7.40132e-06	3.51536e-08	0.06561	A	B	B
96	0.98037	0.14249	0.79368	1.85476e-05	6.40604e-08	0.03763	A	B	C
98	0.95162	0.12727	0.70585	3.31409e-05	7.05458e-08	0.0232	A	B	C
100	0.89354	0.17699	0.8355	4.93618e-05	3.92298e-08	0.01167	A	B	C
102	0.76576	0.30519	0.89782	3.50647e-05	0	0.00739	A	B	C
104	0.6566	0.46522	0.99849	2.13402e-05	0	0.00298	A	B	C
106	0.62137	0.46289	0.99607	1.06552e-05	0	0.00204	A	B	C
108	0.54515	0.47849	0.95302	8.52159e-06	0	0.00118	A	B	C
110	0.5746	0.55718	0.91076	3.21975e-06	0	0.000720879	A	B	C
112	0.58351	0.71293	0.91108	9.86283e-07	0	0.000364956	A	B	C
114	0.64323	0.77747	0.91546	4.33629e-07	0	0.000260201	A	B	C
116	0.46522	0.93863	0.9113	6.98649e-08	0	0.000191866	A	B	C
118	0.45107	0.9704	0.76686	2.12258e-09	0	0.000188156	A	B	C
120	0.5162	0.9747	0.8237	0	0	0.000190036	A	B	C
122	0.53959	0.98032	0.97536	0	0	0.000202059	A	B	C
124	0.50869	0.99395	0.69909	0	0	0.00023638	A	B	C
126	0.49635	0.99208	0.90903	0	0	0.000130192	A	B	C
128	0.59205	0.98218	0.9907	0	0	0.000189208	A	B	C
130	0.47249	0.9761	0.95438	0	0	0.000142204	A	B	C
132	0.5534	0.94504	0.91253	0	0	0.000156603	A	B	C
134	0.47319	0.96464	0.89494	0	0	0.000136395	A	B	C
136	0.51884	0.96216	0.97358	0	0	0.000126523	A	B	C
138	0.61767	0.97123	0.68505	0	0	0.00010446	A	B	C
140	0.24796	0.87109	0.43996	0	0	6.06865e-05	A	B	C
142	0.27161	0.71732	0.46476	0	0	3.04087e-05	A	B	C
144	0.23123	0.73467	0.38265	0	0	3.04146e-05	A	B	C
146	0.11772	0.66886	0.56492	0	0	2.02387e-05	A	B	C
148	0.11636	0.69207	0.43261	3.8887e-09	0	1.25936e-05	A	B	C
150	0.18095	0.71165	0.6763	1.63595e-07	0	1.55237e-05	A	B	C
152	0.18376	0.82288	0.78336	4.83082e-07	0	7.77898e-06	A	B	C
154	0.193	0.84304	0.79651	6.89433e-07	0	4.2009e-06	A	B	C
156	0.2239	0.83701	0.71732	1.36557e-06	0	3.62447e-06	A	B	C
158	0.39854	0.84894	0.79922	2.66931e-06	0	3.41938e-06	A	B	C
160	0.29229	0.86548	0.75812	3.95004e-06	0	4.54459e-06	A	B	C
162	0.37296	0.86541	0.7429	6.89247e-06	0	3.98231e-06	A	B	C
164	0.22707	0.70204	0.74154	1.11501e-05	0	7.8777e-06	A	B	C
166	0.46287	0.61734	0.79449	1.38221e-05	0	1.07667e-05	A	B	C
168	0.35131	0.57964	0.74758	1.79559e-05	0	1.75779e-05	A	B	C
170	0.31775	0.39361	0.84432	2.44769e-05	0	2.30231e-05	A	B	C
172	0.31413	0.42047	0.84374	2.91157e-05	0	3.45072e-05	A	B	C
174	0.29216	0.39922	0.88313	3.25683e-05	0	4.87055e-05	A	B	C
176	0.37972	0.37842	0.77804	3.1475e-05	0	5.30966e-05	A	B	C
178	0.43189	0.30887	0.89288	2.73313e-05	0	6.31833e-05	A	B	C
180	0.28664	0.34523	0.89274	3.2421e-05	0	8.60228e-05	A	B	C
182	0.25496	0.3696	0.91228	7.8583e-05	0	0.000134225	A	B	C
184	0.46424	0.42885	0.92458	2.18469e-05	0	6.12024e-05	A	B	C
186	0.22884	0.42466	0.90705	2.40126e-05	0	4.54597e-05	A	B	C
188	0.49355	0.44223	0.70746	1.46231e-05	0	1.75932e-05	A	B	C
190	0.36753	0.54812	0.57298	4.18373e-05	0	1.63149e-05	A	B	C
192	0.47734	0.48574	0.45317	4.2867e-05	0	9.78347e-06	A	B	C
194	0.22567	0.54772	0.3853	1.31136e-05	0	4.08282e-06	A	B	C
196	0.19126	0.45699	0.37954	1.14019e-05	0	2.70331e-06	A	B	C
198	0.40489	0.35513	0.44695	9.20349e-06	0	1.74742e-06	A	B	C
200	0.51922	0.3592	0.37281	6.87949e-06	0	1.20719e-06	A	B	C
202	0.50863	0.35103	0.3784	8.14088e-06	0	1.42751e-06	A	B	C
204	0.83181	0.52586	0.30946	8.04577e-06	0	9.39556e-07	A	B	C
206	0.72116	0.44032	0.26713	9.42334e-06	0	1.33679e-06	A	B	C
208	0.52539	0.61641	0.30697	1.06591e-05	0	1.21955e-06	A	B	C
210	0.6486	0.72553	0.32698	1.17849e-05	0	1.07594e-06	A	B	C
212	0.48266	0.72029	0.29879	1.1732e-05	0	1.10914e-06	A	B	C
214	0.2461	0.76445	0.23691	1.14681e-05	0	9.53408e-07	A	B	C
216	0.25333	0.75583	0.3333	1.37812e-05	0	1.48121e-06	A	B	C
218	0.19904	0.88179	0.4076	1.35147e-05	0	1.27025e-06	A	B	C
220	0.3137	0.91171	0.44999	1.68053e-05	0	1.44004e-06	A	B	C
222	0.53468	0.93104	0.47069	1.90498e-05	0	2.14478e-06	A	B	C
224	0.4457	0.94072	0.56274	2.61228e-05	0	2.14906e-06	A	B	C
226	0.3661	0.84517	0.6981	2.40101e-05	0	2.52464e-06	A	B	C
228	0.92308	0.95272	0.72862	1.40134e-05	0	5.69572e-06	A	B	C
230	0.36672	0.91795	0.70413	4.14398e-05	0	1.4175e-05	A	B	C
232	0.29255	0.81786	0.08197	0.000246576	0	0.000309854	A	B	C
234	0.12062	0.75255	0.40574	0.00045322	3.87122e-07	0.00799	A	B	C
236	0.18785	0.6465	0.75435	0.000222892	1.69732e-06	0.06533	A	B	B
238	0.21676	0.34121	0.86056	5.35977e-05	2.04043e-06	0.22954	A	B	B
240	0.38081	0.13639	0.75145	1.28215e-05	1.23476e-06	0.40564	A	B	B
242	0.57105	0.06074	0.30388	4.13021e-06	8.79581e-07	0.60969	A	B	B
244	0.75904	0.04645	0.20517	1.83691e-06	7.6067e-07	0.79045	A	B	B	0.00457	0.00304	1	A	B	B
246	0.84391	0.11245	0.33485	1.34692e-06	7.20959e-07	0.85257	A	B	B
248	0.87875	0.23171	0.20271	2.86852e-06	2.44146e-06	0.94819	A	B	B
250	0.81466	0.61006	0.36486	5.50748e-06	4.94498e-06	0.95929	A	B	B
252	0.87101	0.87361	0.32244	7.93158e-06	8.49058e-06	0.98097	A	B	B
254	0.90873	0.87583	0.45934	1.37517e-05	1.58938e-05	0.98875	A	B	B
256	0.90103	0.90413	0.41607	2.2797e-05	2.83174e-05	0.99411	A	B	B
258	0.86525	0.89561	0.5167	3.0556e-05	4.25001e-05	0.99869	A	B	B
260	0.83031	0.94669	0.41344	4.12737e-05	5.21615e-05	0.99576	A	B	B
262	0.82656	0.85236	0.55687	6.03975e-05	7.58563e-05	0.99597	A	B	B
264	0.68196	0.98124	0.62134	5.87263e-05	7.44562e-05	0.99632	A	B	B
266	0.58306	0.89761	0.22663	6.25431e-05	7.1578e-05	0.99123	A	B	B
268	0.51312	0.70258	0.13393	6.85285e-05	8.28932e-05	0.99444	A	B	B
270	0.50406	0.50806	0.40427	0.000170488	0.000182022	0.98965	A	B	B
Figure S1B
C02	Shapiro-Wilk (Normality test) p-values			One-way Anova (Tukey posthoc test) p-values			One-way Anova (Tukey posthoc test) letters			Kruskal-Wallis Anova (Dunns test) p-values			Kruskal-Wallis Anova (Dunns test) letters
Sample / Concentration	0 mM	200 mM	500 mM	0 - 200 mM	0 - 500 mM	200 - 500 mM	0 mM	200 mM	500 mM	0 - 200 mM	0 - 500 mM	200 - 500 mM	0 mM	200 mM	500 mM
-10	0.10479	0.27062	0.09062	0.60166	0.28877	0.03886	AB	B	A
-5	0.55241	0.28312	0.59756	0.64013	0.60462	0.15493	A	A	A
0	0.91212	0.91423	0.98457	0.000194404	1.4619e-06	0.4647	A	B	B
5	0.07921	0.44375	0.46737	0.11779	0	2.03284e-06	A	A	B
10	0.10695	0.29694	0.94189	0.89168	0	0	A	A	B
15	0.39062	0.7625	0.32868	0.37007	0	0	A	A	B
20	0.81445	0.25161	0.37644	0.91355	0	0	A	A	B
25	0.32709	0.1651	0.28764	0.29729	0	0	A	A	B
30	0.57804	0.76964	0.11962	0.24273	0	0	A	A	B
35	0.38668	0.89703	0.25056	0.000317249	0	2.68255e-07	A	B	C
40	0.4203	0.59675	0.80264	0.00566	0	0	A	B	C
45	0.84404	0.34184	0.06817	0.01235	1.38107e-08	0.00414	A	B	C
50	0.82131	0.95876	0.79632	0.000237486	0	1.34155e-06	A	B	C
55	0.62225	0.47712	0.42851	3.77946e-08	0	9.76109e-08	A	B	C
60	0.75708	0.22767	0.64009	9.92922e-07	0	0.000364839	A	B	C
65	0.88442	0.19391	0.51517	0.000993227	0	0	A	B	C
70	0.31183	0.52218	0.50408	0.000276269	0	0	A	B	C
75	0.10419	0.23115	0.22429	0.00497	0	0	A	B	C
80	0.9391	0.28741	0.21205	4.42295e-06	0	0	A	B	C
85	0.04652	0.41108	0.90737	0.00861	0	2.46192e-08	A	B	C	0.05614	6.37712e-12	6.54165e-06	A	A	B
90	0.52255	0.40309	0.44915	2.39883e-06	0	0.07129	A	B	B
95	0.27335	0.89689	0.25034	1.45138e-07	0	0	A	B	C
100	0.20132	0.11065	0.61211	0.000497891	0	1.78187e-06	A	B	C
105	0.03038	0.1137	0.4684	0.00046063	0	1.47351e-07	A	B	C	0.00239	7.98031e-13	0.000228061	A	B	C
110	0.6418	0.22238	0.08906	0.00132	0	0	A	B	C
115	0.12563	0.30805	0.74717	7.83428e-06	0	4.67387e-07	A	B	C
120	0.02335	0.09349	0.15756	5.11576e-06	0	1.17422e-06	A	B	C	0.00013773	9.46511e-14	0.00131	A	B	C
125	0.31354	0.82611	0.62447	1.04359e-05	0	0	A	B	C
130	0.95423	0.79032	0.43669	2.86197e-05	0	0	A	B	C
135	0.14069	0.75218	0.23342	0.01438	2.06483e-07	0.01452	A	B	C
140	0.30772	0.6908	0.24762	0.000427721	0	0.000374572	A	B	C
145	0.81956	0.84363	0.69631	0.01908	0	0.000857788	A	B	C
150	0.22975	0.38107	0.05362	0.00152	0	0.000122951	A	B	C
155	0.5677	0.61575	0.48746	0.76469	3.082e-09	7.36487e-07	A	A	B
160	0.13066	0.62405	0.90462	0.00687	0	5.16086e-05	A	B	C
165	0.60107	0.12102	0.97354	4.66589e-05	0	0.00287	A	B	C
170	0.20517	0.23547	0.14133	0.01285	0	0.00111	A	B	C
175	0.79239	0.58117	0.11765	0.00129	0	1.18151e-05	A	B	C
180	1.77702e-07	2.70034e-05	0.02617	0.94282	0.86718	0.67904	A	A	A	1	1	1	A	A	A
185	0.01756	0.12042	0.00224	0.98086	0.00235	0.0043	B	B	A	1	0.00344	0.00555	B	B	A
190	0.02651	0.14128	0.00478	0.84927	0.00141	0.00811	B	B	A	1	0.00165	0.01192	B	B	A
195	0.000845944	0.09622	0.00576	0.93304	0.01196	0.03168	B	B	A	1	0.0138	0.02912	B	B	A
200	0.000867742	0.07812	0.00495	0.94467	0.00557	0.01445	B	B	A	1	0.00986	0.01736	B	B	A
205	0.000554513	0.02125	0.00641	0.99873	0.01095	0.01259	B	B	A	1	0.02256	0.0115	B	B	A
210	0.00135	0.03326	0.00619	0.95856	0.01787	0.03734	B	B	A	1	0.03065	0.03122	B	B	A
215	0.00165	0.01644	0.00754	0.88969	0.02353	0.07418	B	AB	A	1	0.03765	0.07267	B	AB	A
220	0.00381	0.03439	0.00823	0.62877	0.01389	0.13272	B	AB	A	1	0.02411	0.20873	B	AB	A
225	0.00553	0.000849485	1.73845e-06	0.77068	0.49346	0.16945	A	A	A	1	0.48943	0.461	A	A	A
230	0.59981	0.64959	0.17937	0.48085	0.05543	0.47125	A	A	A
235	0.18022	0.01647	0.01022	0.98763	0.06935	0.04849	AB	B	A	1	0.11182	0.04471	A	B	A
240	0.43328	0.68576	0.76512	0.97239	0.000777885	0.00169	B	B	A
245	0.14411	0.69829	0.4338	0.99761	0.15157	0.17221	A	A	A
250	0.63252	0.21505	0.54963	0.90375	0.01053	0.03426	B	B	A
255	0.11096	0.03505	0.91259	0.99994	0.00226	0.00218	B	B	A	1	0.00271	0.00337	B	B	A
260	0.10885	0.84269	0.54621	0.94139	0.000114749	3.09297e-05	B	B	A
265	0.74429	0.02144	0.18497	0.96743	0.02297	0.04174	B	B	A	1	0.02079	0.1387	B	AB	A
